# Real-time monitoring and analysis of SARS-CoV-2 nanopore sequencing with minoTour

**DOI:** 10.1101/2021.09.13.459777

**Authors:** Rory Munro, Nadine Holmes, Christopher Moore, Matt Carlile, Alexander Payne, Roberto Santos, Matt Loose

## Abstract

**Motivation:** The ongoing SARS-CoV-2 pandemic has demonstrated the utility of real-time analysis of sequencing data, with a wide range of databases and resources for analysis now available. Here we show how the real-time nature of Oxford Nanopore Technologies sequencers can accelerate consensus generation, lineage and variant status assignment. We exploit the fact that multiplexed viral sequencing libraries quickly generate sufficient data for the majority of samples, with diminishing returns on remaining samples as the sequencing run progresses. We demonstrate methods to determine when a sequencing run has passed this point in order to reduce the time required and cost of sequencing.

**Results:** We extended MinoTour, our real-time analysis and monitoring platform for nanopore sequencers, to provide SARS-CoV2 analysis using ARTIC network pipelines. We additionally developed an algorithm to predict which samples will achieve sufficient coverage, automatically running the ARTIC medaka informatics pipeline once specific coverage thresholds have been reached on these samples. After testing on run data, we find significant run time savings are possible, enabling flow cells to be used more efficiently and enabling higher throughput data analysis. The resultant consensus genomes are assigned both PANGO lineage and variant status as defined by Public Health England. Samples from within individual runs are used to generate phylogenetic trees incorporating optional background samples as well as summaries of individual SNPs. As minoTour uses ARTIC pipelines, new primer schemes and pathogens can be added to allow minoTour to aid in real-time analysis of pathogens in the future.

**Availability and Implementation:** Source code and documentation is available at https://github.com/LooseLab/minotourapp.

**Supplementary information:** Supplementary data are available from

https://github.com/LooseLab/artic_minotour_analyses.
