## Supplementary File 2 for "Real-time monitoring and analysis of SARS-CoV-2 nanopore sequencing with minoTour"

	sample	Nano FR	Nano RU	Nano SA	Med FR	Med RU	Med SA
0	CV177_96_M1_nb01	B.1.1.7	B.1.1.7	B.1.1.7	B.1.1.7	B.1.1.7	B.1.1.7
1	CV177_96_M1_nb02	None	None	N/A	None	None	N/A
2	CV177_96_M1_nb03	B.1.1.7	B.1.1.7	B.1.1.7	B.1.1.7	B.1.1.7	B.1.1.7
3	CV177_96_M1_nb04	B.1.1.7	B.1.1.7	B.1.1.7	B.1.1.7	B.1.1.7	B.1.1.7
4	CV177_96_M1_nb05	B.1.1.7	B.1.1.7	B.1.1.7	B.1.1.7	B.1.1.7	B.1.1.7
5	CV177_96_M1_nb06	B.1.1.7	B.1.1.7	B.1.1.7	B.1.1.7	B.1.1.7	B.1.1.7
6	CV177_96_M1_nb07	B.1.1.7	B.1.1.7	B.1.1.7	B.1.1.7	B.1.1.7	B.1.1.7
7	CV177_96_M1_nb08	B.1.1.7	B.1.1.7	B.1.1.7	B.1.1.7	B.1.1.7	B.1.1.7
8	CV177_96_M1_nb09	None	None	N/A	None	None	N/A
9	CV177_96_M1_nb10	B.1.1.7	B.1.1.7	B.1.1.7	B.1.1.7	B.1.1.7	B.1.1.7
10	CV177_96_M1_nb11	B.1.1.7	B.1.1.7	B.1.1.7	B.1.1.7	B.1.1.7	B.1.1.7
11	CV177_96_M1_nb12	B.1.1.7	B.1.1.7	B.1.1.7	B.1.1.7	B.1.1.7	B.1.1.7
12	CV177_96_M1_nb13	B.1.1	B.1.1	N/A	B.1.1	B.1.1	N/A
13	CV177_96_M1_nb14	B.1.1.7	B.1.1.7	B.1.1.7	B.1.1.7	B.1.1.7	B.1.1.7
14	CV177_96_M1_nb15	B.1.1.7	B.1.1.7	B.1.1.7	B.1.1.7	B.1.1.7	B.1.1.7
15	CV177_96_M1_nb16	B.1.1.7	B.1.1.7	B.1.1.7	B.1.1.7	B.1.1.7	B.1.1.7
16	CV177_96_M1_nb17	B.1.1.7	B.1.1.7	B.1.1.7	B.1.1.7	B.1.1.7	B.1.1.7
17	CV177_96_M1_nb18	None	None	N/A	None	None	N/A
18	CV177_96_M1_nb19	B.1.1.7	B.1.1.7	B.1.1.7	B.1.1.7	B.1.1.7	B.1.1.7
19	CV177_96_M1_nb20	B.1.1.7	B.1.1.7	B.1.1.7	B.1.1.7	B.1.1.7	B.1.1.7
20	CV177_96_M1_nb21	B.1.1.7	B.1.1.7	B.1.1.7	B.1.1.7	B.1.1.7	B.1.1.7
21	CV177_96_M1_nb22	B.1.1.7	B.1.1.7	B.1.1.7	B.1.1.7	B.1.1.7	B.1.1.7
22	CV177_96_M1_nb23	B.1.1.7	B.1.1.7	B.1.1.7	B.1.1.7	B.1.1.7	B.1.1.7
23	CV177_96_M1_nb24	B.1.1.7	B.1.1.7	B.1.1.7	B.1.1.7	B.1.1.7	B.1.1.7
24	CV177_96_M1_nb25	B.1.1.7	B.1.1.7	B.1.1.7	B.1.1.7	B.1.1.7	B.1.1.7
25	CV177_96_M1_nb26	B.1.1.7	B.1.1.7	B.1.1.7	B.1.1.7	B.1.1.7	B.1.1.7
26	CV177_96_M1_nb27	B.1.1.7	B.1.1.7	B.1.1.7	B.1.1.7	B.1.1.7	B.1.1.7
27	CV177_96_M1_nb28	B.1.1.7	B.1.1.7	B.1.1.7	B.1.1.7	B.1.1.7	B.1.1.7
28	CV177_96_M1_nb29	None	None	N/A	None	None	N/A
29	CV177_96_M1_nb30	B.1.1.7	B.1.1.7	B.1.1.7	B.1.1.7	B.1.1.7	B.1.1.7
30	CV177_96_M1_nb31	B.1.1.7	B.1.1.7	B.1.1.7	B.1.1.7	B.1.1.7	B.1.1.7
31	CV177_96_M1_nb32	B.1.1.7	B.1.1.7	B.1.1.7	B.1.1.7	B.1.1.7	B.1.1.7
32	CV177_96_M1_nb33	B.1.1.7	B.1.1.7	N/A	B.1.1.7	B.1.1.7	N/A
33	CV177_96_M1_nb34	B.1.1.7	B.1.1.7	B.1.1.7	B.1.1.7	B.1.1.7	B.1.1.7
34	CV177_96_M1_nb35	B.1.1.7	B.1.1.7	B.1.1.7	B.1.1.7	B.1.1.7	B.1.1.7
35	CV177_96_M1_nb36	None	None	N/A	None	None	N/A
36	CV177_96_M1_nb37	B.1.1.7	B.1.1.7	B.1.1.7	B.1.1.7	B.1.1.7	B.1.1.7
37	CV177_96_M1_nb38	None	None	N/A	None	None	N/A
38	CV177_96_M1_nb39	B.1.1.7	B.1.1.7	N/A	B.1.1.7	B.1.1.7	N/A
39	CV177_96_M1_nb40	B.1.1.7	B.1.1.7	B.1.1.7	B.1.1.7	B.1.1.7	B.1.1.7
40	CV177_96_M1_nb41	None	None	N/A	None	None	N/A
41	CV177_96_M1_nb42	B.1.1.7	B.1.1.7	N/A	B.1.1.7	B.1.1.7	N/A
42	CV177_96_M1_nb43	B.1.1.7	B.1.1.7	B.1.1.7	B.1.1.7	B.1.1.7	B.1.1.7
43	CV177_96_M1_nb44	B.1.1.7	B.1.1.7	B.1.1.7	B.1.1.7	B.1.1.7	B.1.1.7
44	CV177_96_M1_nb45	B.1.1.7	B.1.1.7	B.1.1.7	B.1.1.7	B.1.1.7	B.1.1.7
45	CV177_96_M1_nb46	B.1.1.7	B.1.1.7	B.1.1.7	B.1.1.7	B.1.1.7	B.1.1.7
46	CV177_96_M1_nb47	B.1.1.7	B.1.1.7	B.1.1.7	B.1.1.7	B.1.1.7	B.1.1.7
47	CV177_96_M1_nb48	B.1.1.7	B.1.1.7	B.1.1.7	B.1.1.7	B.1.1.7	B.1.1.7
48	CV177_96_M1_nb49	B.1.1.7	B.1.1.7	N/A	B.1.1.7	B.1.1.7	N/A
49	CV177_96_M1_nb50	B.1.177	B.1.177	B.1.177	B.1.177	B.1.177	B.1.177
50	CV177_96_M1_nb51	B.1.1.7	B.1.1.7	B.1.1.7	B.1.1.7	B.1.1.7	B.1.1.7
51	CV177_96_M1_nb52	B.1.1.7	B.1.1.7	B.1.1.7	B.1.1.7	B.1.1.7	B.1.1.7
52	CV177_96_M1_nb53	B.1.1.7	B.1.1.7	B.1.1.7	B.1.1.7	B.1.1.7	B.1.1.7
53	CV177_96_M1_nb54	B.1.1.7	B.1.1.7	B.1.1.7	B.1.1.7	B.1.1.7	B.1.1.7
54	CV177_96_M1_nb55	B.1.1.7	B.1.1.7	B.1.1.7	B.1.1.7	B.1.1.7	B.1.1.7
55	CV177_96_M1_nb56	None	None	N/A	None	None	N/A
56	CV177_96_M1_nb57	B.1.177.16	B.1.177.16	B.1.177.16	B.1.177.16	B.1.177.16	B.1.177.16
57	CV177_96_M1_nb58	B.1.1.7	B.1.1.7	B.1.1.7	B.1.1.7	B.1.1.7	B.1.1.7
58	CV177_96_M1_nb59	B.1.1.7	B.1.1.7	B.1.1.7	B.1.1.7	B.1.1.7	B.1.1.7
59	CV177_96_M1_nb61	B.1.177.16	B.1.177.16	B.1.177.16	B.1.177.16	B.1.177.16	B.1.177.16
60	CV177_96_M1_nb62	B.1.1.7	B.1.1.7	B.1.1.7	B.1.1.7	B.1.1.7	B.1.1.7
61	CV177_96_M1_nb63	B.1.1.7	B.1.1.7	B.1.1.7	B.1.1.7	B.1.1.7	B.1.1.7
62	CV177_96_M1_nb64	B.1.1.7	B.1.1.7	B.1.1.7	B.1.1.7	B.1.1.7	B.1.1.7
63	CV177_96_M1_nb65	None	None	N/A	None	None	N/A
64	CV177_96_M1_nb66	B.1.1.7	B.1.1.7	B.1.1.7	B.1.1.7	B.1.1.7	B.1.1.7
65	CV177_96_M1_nb67	B.1.1.7	B.1.1.7	B.1.1.7	B.1.1.7	B.1.1.7	B.1.1.7
66	CV177_96_M1_nb69	B.1.1.7	B.1.1.7	B.1.1.7	B.1.1.7	B.1.1.7	B.1.1.7
67	CV177_96_M1_nb70	B.1.1.7	B.1.1.7	B.1.1.7	B.1.1.7	B.1.1.7	B.1.1.7
68	CV177_96_M1_nb71	B.1.1.7	B.1.1.7	B.1.1.7	B.1.1.7	B.1.1.7	B.1.1.7
69	CV177_96_M1_nb72	B.1.1.7	B.1.1.7	B.1.1.7	B.1.1.7	B.1.1.7	B.1.1.7
70	CV177_96_M1_nb73	B.1.1.7	B.1.1.7	B.1.1.7	B.1.1.7	B.1.1.7	B.1.1.7
71	CV177_96_M1_nb74	B.1.1.7	B.1.1.7	B.1.1.7	B.1.1.7	B.1.1.7	B.1.1.7
72	CV177_96_M1_nb75	B.1.1.7	B.1.1.7	B.1.1.7	B.1.1.7	B.1.1.7	B.1.1.7
73	CV177_96_M1_nb76	B.1.1.7	B.1.1.7	B.1.1.7	B.1.1.7	B.1.1.7	B.1.1.7
74	CV177_96_M1_nb77	B.1.177	B.1.177	B.1.177	B.1.177	B.1.177	B.1.177
75	CV177_96_M1_nb78	B.1.1.7	B.1.1.7	B.1.1.7	B.1.1.7	B.1.1.7	B.1.1.7
76	CV177_96_M1_nb80	B.1.1.7	B.1.1.7	B.1.1.7	B.1.1.7	B.1.1.7	B.1.1.7
77	CV177_96_M1_nb81	B.1.1.7	B.1.1.7	B.1.1.7	B.1.1.7	B.1.1.7	B.1.1.7
78	CV177_96_M1_nb82	B.1.177.57	B.1.177.57	B.1.177.57	B.1.177.57	B.1.177.57	B.1.177.57
79	CV177_96_M1_nb83	None	None	N/A	None	None	N/A
80	CV177_96_M1_nb84	None	None	N/A	None	None	N/A
81	CV177_96_M1_nb85	B.1.1.7	B.1.1.7	B.1.1.7	B.1.1.7	B.1.1.7	B.1.1.7
82	CV177_96_M1_nb86	B.1.1.7	B.1.1.7	B.1.1.7	B.1.1.7	B.1.1.7	B.1.1.7
83	CV177_96_M1_nb87	B.1.1.7	B.1.1.7	B.1.1.7	B.1.1.7	B.1.1.7	B.1.1.7
84	CV177_96_M1_nb88	B.1.1.7	B.1.1.7	B.1.1.7	B.1.1.7	B.1.1.7	B.1.1.7
85	CV177_96_M1_nb89	B.1.1.7	B.1.1.7	B.1.1.7	B.1.1.7	B.1.1.7	B.1.1.7
86	CV177_96_M1_nb92	B.1.1.7	B.1.1.7	B.1.1.7	B.1.1.7	B.1.1.7	B.1.1.7
87	CV177_96_M1_nb93	B.1.1.7	B.1.1.7	N/A	B.1.1.7	B.1.1.7	N/A
88	CV177_96_M1_nb94	None	None	N/A	None	None	N/A
89	CV177_96_M1_nb95	B.1.1.7	B.1.1.7	B.1.1.7	B.1.1.7	B.1.1.7	B.1.1.7
90	CV181_43_M1_nb08	B.1.1.7	B.1.1.7	B.1.1.7	B.1.1.7	B.1.1.7	B.1.1.7
91	CV181_43_M1_nb09	B.1.1.7	B.1.1.7	B.1.1.7	B.1.1.7	B.1.1.7	B.1.1.7
92	CV181_43_M1_nb10	B.1.1.7	B.1.1.7	B.1.1.7	B.1.1.7	B.1.1.7	B.1.1.7
93	CV181_43_M1_nb11	B.1.177	B.1.177	B.1.177	B.1.177	B.1.177	B.1.177
94	CV181_43_M1_nb12	B.1.1.7	B.1.1.7	B.1.1.7	B.1.1.7	B.1.1.7	B.1.1.7
95	CV181_43_M1_nb20	B.1.1.7	B.1.1.7	N/A	B.1.1.7	B.1.1.7	N/A
96	CV181_43_M1_nb21	B.1.1.7	B.1.1.7	N/A	B.1.1.7	B.1.1.7	N/A
97	CV181_43_M1_nb22	B.1.1.7	B.1.1.7	B.1.1.7	B.1.1.7	B.1.1.7	B.1.1.7
98	CV181_43_M1_nb23	B.1.1.7	B.1.1.7	B.1.1.7	B.1.1.7	B.1.1.7	B.1.1.7
99	CV181_43_M1_nb24	None	None	N/A	None	None	N/A
100	CV181_43_M1_nb32	None	None	N/A	None	None	N/A
101	CV181_43_M1_nb33	B.1.1.7	B.1.1.7	B.1.1.7	B.1.1.7	B.1.1.7	B.1.1.7
102	CV181_43_M1_nb35	B.1.1.7	B.1.1.7	B.1.1.7	B.1.1.7	B.1.1.7	B.1.1.7
103	CV181_43_M1_nb36	B.1.1.7	B.1.1.7	B.1.1.7	B.1.1.7	B.1.1.7	B.1.1.7
104	CV181_43_M1_nb44	B.1.1.7	B.1.1.7	B.1.1.7	B.1.1.7	B.1.1.7	B.1.1.7
105	CV181_43_M1_nb45	None	None	N/A	None	None	N/A
106	CV181_43_M1_nb46	B.1.1.7	B.1.1.7	B.1.1.7	B.1.1.7	B.1.1.7	B.1.1.7
107	CV181_43_M1_nb47	None	None	N/A	None	None	N/A
108	CV181_43_M1_nb48	None	None	N/A	None	None	N/A
109	CV181_43_M1_nb57	B.1.1.7	B.1.1.7	B.1.1.7	B.1.1.7	B.1.1.7	B.1.1.7
110	CV181_43_M1_nb58	B.1.1.7	B.1.1.7	N/A	B.1.1.7	B.1.1.7	N/A
111	CV181_43_M1_nb60	B.1.1.7	B.1.1.7	B.1.1.7	B.1.1.7	B.1.1.7	B.1.1.7
112	CV181_43_M1_nb66	B.1.1.7	B.1.1.7	B.1.1.7	B.1.1.7	B.1.1.7	B.1.1.7
113	CV181_43_M1_nb68	None	None	N/A	None	None	N/A
114	CV181_43_M1_nb69	None	None	N/A	None	None	N/A
115	CV181_43_M1_nb70	B.1.1.7	B.1.1.7	B.1.1.7	B.1.1.7	B.1.1.7	B.1.1.7
116	CV181_43_M1_nb71	B.1.1.7	B.1.1.7	B.1.1.7	B.1.1.7	B.1.1.7	B.1.1.7
117	CV181_43_M1_nb72	B.1.1.7	B.1.1.7	B.1.1.7	B.1.1.7	B.1.1.7	B.1.1.7
118	CV181_43_M1_nb78	B.1.1.7	B.1.1.7	B.1.1.7	B.1.1.7	B.1.1.7	B.1.1.7
119	CV181_43_M1_nb81	B.1.1.7	B.1.1.7	B.1.1.7	B.1.1.7	B.1.1.7	B.1.1.7
120	CV181_43_M1_nb82	B.1.1.7	B.1.1.7	B.1.1.7	B.1.1.7	B.1.1.7	B.1.1.7
121	CV181_43_M1_nb83	B.1.1.7	B.1.1.7	N/A	B.1.1.7	B.1.1.7	N/A
122	CV181_43_M1_nb84	B.1.1.7	B.1.1.7	N/A	B.1.1.7	B.1.1.7	N/A
123	CV181_43_M1_nb90	B.1.1.7	B.1.1.7	B.1.1.7	B.1.1.7	B.1.1.7	B.1.1.7
124	CV181_43_M1_nb92	B.1.1.7	B.1.1.7	B.1.1.7	B.1.1.7	B.1.1.7	B.1.1.7
125	CV181_43_M1_nb93	B.1.1.7	B.1.1.7	B.1.1.7	B.1.1.7	B.1.1.7	B.1.1.7
126	CV181_43_M1_nb95	B.1.1.7	B.1.1.7	B.1.1.7	B.1.1.7	B.1.1.7	B.1.1.7
127	CV181_43_M1_nb96	B.1.1.7	B.1.1.7	B.1.1.7	B.1.1.7	B.1.1.7	B.1.1.7
128	CV182_75_M1_nb01	B.1.1.7	B.1.1.7	B.1.1.7	B.1.1.7	B.1.1.7	B.1.1.7
129	CV182_75_M1_nb02	B.1.1.7	B.1.1.7	B.1.1.7	B.1.1.7	B.1.1.7	B.1.1.7
130	CV182_75_M1_nb04	None	None	N/A	None	None	N/A
131	CV182_75_M1_nb05	None	None	N/A	None	None	N/A
132	CV182_75_M1_nb06	B.1.1.7	B.1.1.7	B.1.1.7	B.1.1.7	B.1.1.7	B.1.1.7
133	CV182_75_M1_nb07	B.1.1.7	B.1.1.7	B.1.1.7	B.1.1.7	B.1.1.7	B.1.1.7
134	CV182_75_M1_nb12	None	None	N/A	None	None	N/A
135	CV182_75_M1_nb13	B.1.1.7	B.1.1.7	B.1.1.7	B.1.1.7	B.1.1.7	B.1.1.7
136	CV182_75_M1_nb14	B.1.1.7	B.1.1.7	B.1.1.7	B.1.1.7	B.1.1.7	B.1.1.7
137	CV182_75_M1_nb16	None	None	N/A	None	None	N/A
138	CV182_75_M1_nb17	B.1.1.7	B.1.1.7	B.1.1.7	B.1.1.7	B.1.1.7	B.1.1.7
139	CV182_75_M1_nb18	B.1.1.7	B.1.1.7	B.1.1.7	B.1.1.7	B.1.1.7	B.1.1.7
140	CV182_75_M1_nb19	None	None	N/A	None	None	N/A
141	CV182_75_M1_nb22	None	None	N/A	None	None	N/A
142	CV182_75_M1_nb23	B.1.1.7	B.1.1.7	B.1.1.7	B.1.1.7	B.1.1.7	B.1.1.7
143	CV182_75_M1_nb24	None	None	N/A	None	None	N/A
144	CV182_75_M1_nb25	B.1.1.7	B.1.1.7	B.1.1.7	B.1.1.7	B.1.1.7	B.1.1.7
145	CV182_75_M1_nb27	None	None	N/A	None	None	N/A
146	CV182_75_M1_nb28	B.1.1.7	B.1.1.7	N/A	B.1.1.7	B.1.1.7	N/A
147	CV182_75_M1_nb29	B.1.1.7	B.1.1.7	B.1.1.7	B.1.1.7	B.1.1.7	B.1.1.7
148	CV182_75_M1_nb30	B.1.1.7	B.1.1.7	B.1.1.7	B.1.1.7	B.1.1.7	B.1.1.7
149	CV182_75_M1_nb31	B.1.1.7	B.1.1.7	B.1.1.7	B.1.1.7	B.1.1.7	B.1.1.7
150	CV182_75_M1_nb34	None	None	N/A	None	None	N/A
151	CV182_75_M1_nb35	None	None	N/A	None	None	N/A
152	CV182_75_M1_nb36	B.1.1.7	B.1.1.7	B.1.1.7	B.1.1.7	B.1.1.7	B.1.1.7
153	CV182_75_M1_nb37	B.1.1.7	B.1.1.7	N/A	B.1.1.7	B.1.1.7	N/A
154	CV182_75_M1_nb38	B.1.1.7	B.1.1.7	B.1.1.7	B.1.1.7	B.1.1.7	B.1.1.7
155	CV182_75_M1_nb39	B.1.351	B.1.351	B.1.351	B.1.351	B.1.351	B.1.351
156	CV182_75_M1_nb40	None	None	N/A	None	None	N/A
157	CV182_75_M1_nb41	B.1.1.7	B.1.1.7	B.1.1.7	B.1.1.7	B.1.1.7	B.1.1.7
158	CV182_75_M1_nb42	B.1.177	B.1.177	B.1.177	B.1.177	B.1.177	B.1.177
159	CV182_75_M1_nb43	B.1.1.7	B.1.1.7	B.1.1.7	B.1.1.7	B.1.1.7	B.1.1.7
160	CV182_75_M1_nb46	B.1.1.7	B.1.1.7	N/A	B.1.1.7	B.1.1.7	N/A
161	CV182_75_M1_nb47	B.1.1.7	B.1.1.7	N/A	B.1.1.7	B.1.1.7	N/A
162	CV182_75_M1_nb48	None	None	N/A	None	None	N/A
163	CV182_75_M1_nb49	B.1.1.7	B.1.1.7	B.1.1.7	B.1.1.7	B.1.1.7	B.1.1.7
164	CV182_75_M1_nb50	B.1.1.7	B.1.1.7	B.1.1.7	B.1.1.7	B.1.1.7	B.1.1.7
165	CV182_75_M1_nb51	B.1.1.7	B.1.1.7	B.1.1.7	B.1.1.7	B.1.1.7	B.1.1.7
166	CV182_75_M1_nb52	B.1.1.7	B.1.1.7	N/A	B.1.1.7	B.1.1.7	N/A
167	CV182_75_M1_nb53	B.1.1.7	B.1.1.7	B.1.1.7	B.1.1.7	B.1.1.7	B.1.1.7
168	CV182_75_M1_nb54	B.1.177	B.1.177	B.1.177	B.1.177	B.1.177	B.1.177
169	CV182_75_M1_nb55	B.1.1.7	B.1.1.7	B.1.1.7	B.1.1.7	B.1.1.7	B.1.1.7
170	CV182_75_M1_nb59	None	None	N/A	None	None	N/A
171	CV182_75_M1_nb60	None	None	N/A	None	None	N/A
172	CV182_75_M1_nb61	B.1.1.7	B.1.1.7	B.1.1.7	B.1.1.7	B.1.1.7	B.1.1.7
173	CV182_75_M1_nb63	B.1.1.7	B.1.1.7	B.1.1.7	B.1.1.7	B.1.1.7	B.1.1.7
174	CV182_75_M1_nb65	B.1.177	B.1.177	B.1.177	B.1.177	B.1.177	B.1.177
175	CV182_75_M1_nb66	B.1.1.7	B.1.1.7	B.1.1.7	B.1.1.7	B.1.1.7	B.1.1.7
176	CV182_75_M1_nb67	None	None	N/A	None	None	N/A
177	CV182_75_M1_nb71	None	None	N/A	None	None	N/A
178	CV182_75_M1_nb72	B.1.1.7	B.1.1.7	B.1.1.7	B.1.1.7	B.1.1.7	B.1.1.7
179	CV182_75_M1_nb73	B.1.1.7	B.1.1.7	B.1.1.7	B.1.1.7	B.1.1.7	B.1.1.7
180	CV182_75_M1_nb74	B.1.1.7	B.1.1.7	B.1.1.7	B.1.1.7	B.1.1.7	B.1.1.7
181	CV182_75_M1_nb75	B.1.1.7	B.1.1.7	B.1.1.7	B.1.1.7	B.1.1.7	B.1.1.7
182	CV182_75_M1_nb77	B.1.1.7	B.1.1.7	B.1.1.7	B.1.1.7	B.1.1.7	B.1.1.7
183	CV182_75_M1_nb78	B.1.1.7	B.1.1.7	B.1.1.7	B.1.1.7	B.1.1.7	B.1.1.7
184	CV182_75_M1_nb79	None	None	N/A	None	None	N/A
185	CV182_75_M1_nb83	B.1.1.7	B.1.1.7	B.1.1.7	B.1.1.7	B.1.1.7	B.1.1.7
186	CV182_75_M1_nb84	B.1.1.7	B.1.1.7	B.1.1.7	B.1.1.7	B.1.1.7	B.1.1.7
187	CV182_75_M1_nb85	B.1.1.7	B.1.1.7	B.1.1.7	B.1.1.7	B.1.1.7	B.1.1.7
188	CV182_75_M1_nb86	B.1.1.7	B.1.1.7	B.1.1.7	B.1.1.7	B.1.1.7	B.1.1.7
189	CV182_75_M1_nb88	B.1.1.7	B.1.1.7	B.1.1.7	B.1.1.7	B.1.1.7	B.1.1.7
190	CV182_75_M1_nb89	B.1.1.7	B.1.1.7	B.1.1.7	B.1.1.7	B.1.1.7	B.1.1.7
191	CV182_75_M1_nb90	None	None	N/A	None	None	N/A
192	CV182_75_M1_nb91	None	None	N/A	None	None	N/A
193	CV182_75_M1_nb95	B.1.1.7	B.1.1.7	B.1.1.7	B.1.1.7	B.1.1.7	B.1.1.7
194	CV182_75_M1_nb96	None	None	N/A	None	None	N/A
195	CV183_19_M1_nb08	None	None	N/A	None	None	N/A
196	CV183_19_M1_nb09	None	None	N/A	None	None	N/A
197	CV183_19_M1_nb20	None	None	N/A	None	None	N/A
198	CV183_19_M1_nb21	B.1.1.318	B.1.1.318	B.1.1.318	B.1.1.318	B.1.1.318	B.1.1.318
199	CV183_19_M1_nb25	None	N/A	N/A	None	N/A	N/A
200	CV183_19_M1_nb32	None	None	N/A	None	None	N/A
201	CV183_19_M1_nb44	B.1.1.7	B.1.1.7	B.1.1.7	B.1.1.7	B.1.1.7	B.1.1.7
202	CV183_19_M1_nb49	None	N/A	N/A	None	N/A	N/A
203	CV183_19_M1_nb56	None	None	N/A	None	None	N/A
204	CV183_19_M1_nb57	B.1.1.7	B.1.1.7	B.1.1.7	B.1.1.7	B.1.1.7	B.1.1.7
205	CV183_19_M1_nb68	B.1.1.7	B.1.1.7	B.1.1.7	B.1.1.7	B.1.1.7	B.1.1.7
206	CV183_19_M1_nb69	B.1.1.7	B.1.1.7	B.1.1.7	B.1.1.7	B.1.1.7	B.1.1.7
207	CV183_19_M1_nb80	B.1.1.7	B.1.1.7	B.1.1.7	B.1.1.7	B.1.1.7	B.1.1.7
208	CV183_19_M1_nb81	B.1.1.7	B.1.1.7	B.1.1.7	B.1.1.7	B.1.1.7	B.1.1.7
209	CV183_19_M1_nb92	B.1.1.7	B.1.1.7	B.1.1.7	B.1.1.7	B.1.1.7	B.1.1.7
210	CV183_19_M1_nb93	B.1.351	B.1.351	B.1.351	B.1.351	B.1.351	B.1.351
211	CV183_19_M1_nb94	B.1.1.7	B.1.1.7	B.1.1.7	B.1.1.7	B.1.1.7	B.1.1.7
212	CV184_17_M1_nb06	None	None	N/A	None	None	N/A
213	CV184_17_M1_nb07	B.1.1.7	B.1.1.7	B.1.1.7	B.1.1.7	B.1.1.7	B.1.1.7
214	CV184_17_M1_nb18	None	None	N/A	None	None	N/A
215	CV184_17_M1_nb19	B.1.1.7	B.1.1.7	B.1.1.7	B.1.1.7	B.1.1.7	B.1.1.7
216	CV184_17_M1_nb30	None	None	N/A	None	None	N/A
217	CV184_17_M1_nb31	B.1.1.7	B.1.1.7	B.1.1.7	B.1.1.7	B.1.1.7	B.1.1.7
218	CV184_17_M1_nb54	B.1.1.7	B.1.1.7	B.1.1.7	B.1.1.7	B.1.1.7	B.1.1.7
219	CV184_17_M1_nb55	B.1.1.7	B.1.1.7	B.1.1.7	B.1.1.7	B.1.1.7	B.1.1.7
220	CV184_17_M1_nb66	B.1.1.7	B.1.1.7	N/A	B.1.1.7	B.1.1.7	N/A
221	CV184_17_M1_nb67	B.1.1.7	B.1.1.7	B.1.1.7	B.1.1.7	B.1.1.7	B.1.1.7
222	CV184_17_M1_nb78	B.1.1.7	None	N/A	B.1.1.7	None	N/A
223	CV184_17_M1_nb79	None	None	N/A	None	None	N/A
224	CV184_17_M1_nb90	B.1.1.7	B.1.1.7	B.1.1.7	B.1.1.7	B.1.1.7	B.1.1.7
225	CV185_33_M1_nb02	B.1.1.7	B.1.1.7	B.1.1.7	B.1.1.7	B.1.1.7	B.1.1.7
226	CV185_33_M1_nb03	B.1.1.7	B.1.1.7	N/A	B.1.1.7	B.1.1.7	N/A
227	CV185_33_M1_nb04	B.1.1.7	B.1.1.7	B.1.1.7	B.1.1.7	B.1.1.7	B.1.1.7
228	CV185_33_M1_nb05	B.1.1.7	B.1.1.7	B.1.1.7	B.1.1.7	B.1.1.7	B.1.1.7
229	CV185_33_M1_nb14	None	None	N/A	None	None	N/A
230	CV185_33_M1_nb15	B.1.1.7	B.1.1.7	B.1.1.7	B.1.1.7	B.1.1.7	B.1.1.7
231	CV185_33_M1_nb16	B.1.1.7	B.1.1.7	B.1.1.7	B.1.1.7	B.1.1.7	B.1.1.7
232	CV185_33_M1_nb17	B.1.1.7	B.1.1.7	B.1.1.7	B.1.1.7	B.1.1.7	B.1.1.7
233	CV185_33_M1_nb26	B.1.1.7	B.1.1.7	B.1.1.7	B.1.1.7	B.1.1.7	B.1.1.7
234	CV185_33_M1_nb27	B.1.1.7	B.1.1.7	B.1.1.7	B.1.1.7	B.1.1.7	B.1.1.7
235	CV185_33_M1_nb28	B.1.177	B.1.177	B.1.177	B.1.177	B.1.177	B.1.177
236	CV185_33_M1_nb29	B.1.1.7	B.1.1.7	B.1.1.7	B.1.1.7	B.1.1.7	B.1.1.7
237	CV185_33_M1_nb38	B.1.1.7	B.1.1.7	B.1.1.7	B.1.1.7	B.1.1.7	B.1.1.7
238	CV185_33_M1_nb40	B.1.1.7	B.1.1.7	B.1.1.7	B.1.1.7	B.1.1.7	B.1.1.7
239	CV185_33_M1_nb41	B.1.1.7	B.1.1.7	B.1.1.7	B.1.1.7	B.1.1.7	B.1.1.7
240	CV185_33_M1_nb51	B.1.1.7	B.1.1.7	B.1.1.7	B.1.1.7	B.1.1.7	B.1.1.7
241	CV185_33_M1_nb52	B.1.1.7	B.1.1.7	B.1.1.7	B.1.1.7	B.1.1.7	B.1.1.7
242	CV185_33_M1_nb53	B.1.351	B.1.351	B.1.351	B.1.351	B.1.351	B.1.351
243	CV185_33_M1_nb62	B.1.1.7	B.1.1.7	B.1.1.7	B.1.1.7	B.1.1.7	B.1.1.7
244	CV185_33_M1_nb64	B.1.1.7	B.1.1.7	B.1.1.7	B.1.1.7	B.1.1.7	B.1.1.7
245	CV185_33_M1_nb65	B.1.1.7	B.1.1.7	B.1.1.7	B.1.1.7	B.1.1.7	B.1.1.7
246	CV185_33_M1_nb74	B.1.1.7	B.1.1.7	B.1.1.7	B.1.1.7	B.1.1.7	B.1.1.7
247	CV185_33_M1_nb75	B.1.1.7	B.1.1.7	B.1.1.7	B.1.1.7	B.1.1.7	B.1.1.7
248	CV185_33_M1_nb76	B.1.1.7	B.1.1.7	B.1.1.7	B.1.1.7	B.1.1.7	B.1.1.7
249	CV185_33_M1_nb77	B.1.1.7	B.1.1.7	B.1.1.7	B.1.1.7	B.1.1.7	B.1.1.7
250	CV185_33_M1_nb86	B.1.1.7	B.1.1.7	B.1.1.7	B.1.1.7	B.1.1.7	B.1.1.7
251	CV185_33_M1_nb87	B.1.1.7	B.1.1.7	B.1.1.7	B.1.1.7	B.1.1.7	B.1.1.7
252	CV185_33_M1_nb88	B.1.1.7	B.1.1.7	B.1.1.7	B.1.1.7	B.1.1.7	B.1.1.7
253	CV185_33_M1_nb89	B.1.1.7	B.1.1.7	B.1.1.7	B.1.1.7	B.1.1.7	B.1.1.7
254	CV186_16_M1_nb01	None	None	N/A	None	None	N/A
255	CV186_16_M1_nb13	B.1.1.7	B.1.1.7	B.1.1.7	B.1.1.7	B.1.1.7	B.1.1.7
256	CV186_16_M1_nb25	B.1.1.7	B.1.1.7	B.1.1.7	B.1.1.7	B.1.1.7	B.1.1.7
257	CV186_16_M1_nb35	None	None	N/A	None	None	N/A
258	CV186_16_M1_nb37	None	None	N/A	None	None	N/A
259	CV186_16_M1_nb47	B.1.1.7	B.1.1.7	B.1.1.7	B.1.1.7	B.1.1.7	B.1.1.7
260	CV186_16_M1_nb49	B.1.1.7	B.1.1.7	B.1.1.7	B.1.1.7	B.1.1.7	B.1.1.7
261	CV186_16_M1_nb58	B.1.1.7	B.1.1.7	B.1.1.7	B.1.1.7	B.1.1.7	B.1.1.7
262	CV186_16_M1_nb59	B.1.1.7	B.1.1.7	N/A	B.1.1.7	B.1.1.7	N/A
263	CV186_16_M1_nb61	B.1.1.7	B.1.1.7	B.1.1.7	B.1.1.7	B.1.1.7	B.1.1.7
264	CV186_16_M1_nb71	B.1.1.7	B.1.1.7	B.1.1.7	B.1.1.7	B.1.1.7	B.1.1.7
265	CV186_16_M1_nb73	B.1.1.7	B.1.1.7	N/A	B.1.1.7	B.1.1.7	N/A
266	CV186_16_M1_nb83	B.1.1.7	B.1.1.7	B.1.1.7	B.1.1.7	B.1.1.7	B.1.1.7
267	CV186_16_M1_nb93	B.1.1.7	B.1.1.7	B.1.1.7	B.1.1.7	B.1.1.7	B.1.1.7
268	CV186_16_M1_nb96	B.1.1.7	B.1.1.7	B.1.1.7	B.1.1.7	B.1.1.7	B.1.1.7
269	CV192_80_M1_nb01	B.1.1.7	B.1.1.7	B.1.1.7	B.1.1.7	B.1.1.7	B.1.1.7
270	CV192_80_M1_nb02	B.1.1.7	B.1.1.7	N/A	B.1.1.7	B.1.1.7	N/A
271	CV192_80_M1_nb03	B.1.1.7	B.1.1.7	B.1.1.7	B.1.1.7	B.1.1.7	B.1.1.7
272	CV192_80_M1_nb04	B.1.1.7	B.1.1.7	B.1.1.7	B.1.1.7	B.1.1.7	B.1.1.7
273	CV192_80_M1_nb05	None	None	N/A	None	None	N/A
274	CV192_80_M1_nb07	B.1.1.7	B.1.1.7	B.1.1.7	B.1.1.7	B.1.1.7	B.1.1.7
275	CV192_80_M1_nb08	None	None	N/A	None	None	N/A
276	CV192_80_M1_nb09	B.1.1.7	B.1.1.7	B.1.1.7	B.1.1.7	B.1.1.7	B.1.1.7
277	CV192_80_M1_nb13	B.1.1.7	B.1.1.7	B.1.1.7	B.1.1.7	B.1.1.7	B.1.1.7
278	CV192_80_M1_nb14	B.1.1.7	B.1.1.7	B.1.1.7	B.1.1.7	B.1.1.7	B.1.1.7
279	CV192_80_M1_nb15	B.1.1.7	B.1.1.7	B.1.1.7	B.1.1.7	B.1.1.7	B.1.1.7
280	CV192_80_M1_nb16	B.1.1.7	B.1.1.7	B.1.1.7	B.1.1.7	B.1.1.7	B.1.1.7
281	CV192_80_M1_nb17	B.1.1.7	B.1.1.7	B.1.1.7	B.1.1.7	B.1.1.7	B.1.1.7
282	CV192_80_M1_nb19	B.1.1.7	B.1.1.7	B.1.1.7	B.1.1.7	B.1.1.7	B.1.1.7
283	CV192_80_M1_nb20	B.1.1.7	B.1.1.7	B.1.1.7	B.1.1.7	B.1.1.7	B.1.1.7
284	CV192_80_M1_nb21	B.1.1.7	B.1.1.7	B.1.1.7	B.1.1.7	B.1.1.7	B.1.1.7
285	CV192_80_M1_nb24	B.1.1.7	B.1.1.7	B.1.1.7	B.1.1.7	B.1.1.7	B.1.1.7
286	CV192_80_M1_nb25	None	None	N/A	None	None	N/A
287	CV192_80_M1_nb26	B.1.1.7	B.1.1.7	N/A	B.1.1.7	B.1.1.7	N/A
288	CV192_80_M1_nb27	B.1.1.7	B.1.1.7	B.1.1.7	B.1.1.7	B.1.1.7	B.1.1.7
289	CV192_80_M1_nb28	B.1.1.7	B.1.1.7	B.1.1.7	B.1.1.7	B.1.1.7	B.1.1.7
290	CV192_80_M1_nb29	None	None	N/A	None	None	N/A
291	CV192_80_M1_nb31	B.1.1.7	B.1.1.7	N/A	B.1.1.7	B.1.1.7	N/A
292	CV192_80_M1_nb32	B.1.1.7	B.1.1.7	N/A	B.1.1.7	B.1.1.7	N/A
293	CV192_80_M1_nb33	B.1.1.7	B.1.1.7	B.1.1.7	B.1.1.7	B.1.1.7	B.1.1.7
294	CV192_80_M1_nb36	B.1.1.7	B.1.1.7	B.1.1.7	B.1.1.7	B.1.1.7	B.1.1.7
295	CV192_80_M1_nb37	B.1.1.7	B.1.1.7	B.1.1.7	B.1.1.7	B.1.1.7	B.1.1.7
296	CV192_80_M1_nb38	B.1.1.7	B.1.1.7	B.1.1.7	B.1.1.7	B.1.1.7	B.1.1.7
297	CV192_80_M1_nb39	None	None	N/A	None	None	N/A
298	CV192_80_M1_nb40	B.1.1.7	B.1.1.7	N/A	B.1.1.7	B.1.1.7	N/A
299	CV192_80_M1_nb41	B.1.1.7	B.1.1.7	B.1.1.7	B.1.1.7	B.1.1.7	B.1.1.7
300	CV192_80_M1_nb42	B.1.1.7	B.1.1.7	B.1.1.7	B.1.1.7	B.1.1.7	B.1.1.7
301	CV192_80_M1_nb43	B.1.1.7	B.1.1.7	B.1.1.7	B.1.1.7	B.1.1.7	B.1.1.7
302	CV192_80_M1_nb44	None	None	N/A	None	None	N/A
303	CV192_80_M1_nb45	B.1.1.7	B.1.1.7	N/A	B.1.1.7	B.1.1.7	N/A
304	CV192_80_M1_nb48	B.1.1.7	B.1.1.7	B.1.1.7	B.1.1.7	B.1.1.7	B.1.1.7
305	CV192_80_M1_nb49	B.1.1.7	B.1.1.7	B.1.1.7	B.1.1.7	B.1.1.7	B.1.1.7
306	CV192_80_M1_nb50	B.1.1.7	B.1.1.7	N/A	B.1.1.7	B.1.1.7	N/A
307	CV192_80_M1_nb51	B.1.1.7	B.1.1.7	B.1.1.7	B.1.1.7	B.1.1.7	B.1.1.7
308	CV192_80_M1_nb52	B.1.1.7	B.1.1.7	B.1.1.7	B.1.1.7	B.1.1.7	B.1.1.7
309	CV192_80_M1_nb53	B.1.1.7	B.1.1.7	B.1.1.7	B.1.1.7	B.1.1.7	B.1.1.7
310	CV192_80_M1_nb54	None	None	N/A	None	None	N/A
311	CV192_80_M1_nb55	B.1.1.7	B.1.1.7	B.1.1.7	B.1.1.7	B.1.1.7	B.1.1.7
312	CV192_80_M1_nb56	B.1.1.7	B.1.1.7	N/A	B.1.1.7	B.1.1.7	N/A
313	CV192_80_M1_nb57	None	None	N/A	None	None	N/A
314	CV192_80_M1_nb60	B.1.1.7	B.1.1.7	B.1.1.7	B.1.1.7	B.1.1.7	B.1.1.7
315	CV192_80_M1_nb61	B.1.1.7	B.1.1.7	B.1.1.7	B.1.1.7	B.1.1.7	B.1.1.7
316	CV192_80_M1_nb62	B.1.1.7	B.1.1.7	B.1.1.7	B.1.1.7	B.1.1.7	B.1.1.7
317	CV192_80_M1_nb63	B.1.1.7	B.1.1.7	B.1.1.7	B.1.1.7	B.1.1.7	B.1.1.7
318	CV192_80_M1_nb64	B.1.1.7	B.1.1.7	B.1.1.7	B.1.1.7	B.1.1.7	B.1.1.7
319	CV192_80_M1_nb65	None	None	N/A	None	None	N/A
320	CV192_80_M1_nb66	B.1.1.7	B.1.1.7	B.1.1.7	B.1.1.7	B.1.1.7	B.1.1.7
321	CV192_80_M1_nb67	None	None	N/A	None	None	N/A
322	CV192_80_M1_nb68	B.1.1.7	B.1.1.7	B.1.1.7	B.1.1.7	B.1.1.7	B.1.1.7
323	CV192_80_M1_nb69	B.1.1.7	B.1.1.7	B.1.1.7	B.1.1.7	B.1.1.7	B.1.1.7
324	CV192_80_M1_nb72	B.1.1.7	B.1.1.7	B.1.1.7	B.1.1.7	B.1.1.7	B.1.1.7
325	CV192_80_M1_nb73	B.1.1.7	B.1.1.7	B.1.1.7	B.1.1.7	B.1.1.7	B.1.1.7
326	CV192_80_M1_nb74	None	None	N/A	None	None	N/A
327	CV192_80_M1_nb75	B.1.1.7	B.1.1.7	B.1.1.7	B.1.1.7	B.1.1.7	B.1.1.7
328	CV192_80_M1_nb76	B.1.1	B.1.1	B.1.1	B.1.1	B.1.1	B.1.1
329	CV192_80_M1_nb77	B.1.1.7	B.1.1.7	B.1.1.7	B.1.1.7	B.1.1.7	B.1.1.7
330	CV192_80_M1_nb78	B.1.1.7	B.1.1.7	B.1.1.7	B.1.1.7	B.1.1.7	B.1.1.7
331	CV192_80_M1_nb79	None	None	N/A	None	None	N/A
332	CV192_80_M1_nb80	None	None	N/A	None	None	N/A
333	CV192_80_M1_nb81	B.1.1.7	B.1.1.7	B.1.1.7	B.1.1.7	B.1.1.7	B.1.1.7
334	CV192_80_M1_nb84	B.1.1.7	B.1.1.7	B.1.1.7	B.1.1.7	B.1.1.7	B.1.1.7
335	CV192_80_M1_nb86	B.1.1.7	B.1.1.7	B.1.1.7	B.1.1.7	B.1.1.7	B.1.1.7
336	CV192_80_M1_nb87	B.1.1.7	B.1.1.7	B.1.1.7	B.1.1.7	B.1.1.7	B.1.1.7
337	CV192_80_M1_nb89	None	None	N/A	None	None	N/A
338	CV192_80_M1_nb90	B.1.1.7	B.1.1.7	B.1.1.7	B.1.1.7	B.1.1.7	B.1.1.7
339	CV192_80_M1_nb91	B.1.1.7	B.1.1.7	B.1.1.7	B.1.1.7	B.1.1.7	B.1.1.7
340	CV192_80_M1_nb92	B.1.1.7	B.1.1.7	B.1.1.7	B.1.1.7	B.1.1.7	B.1.1.7
341	CV192_80_M1_nb93	B.1.1.7	B.1.1.7	B.1.1.7	B.1.1.7	B.1.1.7	B.1.1.7
342	CV192_80_M1_nb96	B.1.1.7	B.1.1.7	B.1.1.7	B.1.1.7	B.1.1.7	B.1.1.7
343	CV193_19_M1_nb09	B.1.1.7	B.1.1.7	B.1.1.7	B.1.1.7	B.1.1.7	B.1.1.7
344	CV193_19_M1_nb10	B.1.1.7	B.1.1.7	N/A	B.1.1.7	B.1.1.7	N/A
345	CV193_19_M1_nb21	B.1.1.7	B.1.1.7	B.1.1.7	B.1.1.7	B.1.1.7	B.1.1.7
346	CV193_19_M1_nb33	B.1.1.7	B.1.1.7	B.1.1.7	B.1.1.7	B.1.1.7	B.1.1.7
347	CV193_19_M1_nb34	B.1.1.7	B.1.1.7	B.1.1.7	B.1.1.7	B.1.1.7	B.1.1.7
348	CV193_19_M1_nb45	B.1.1.7	B.1.1.7	B.1.1.7	B.1.1.7	B.1.1.7	B.1.1.7
349	CV193_19_M1_nb46	B.1.1.7	B.1.1.7	B.1.1.7	B.1.1.7	B.1.1.7	B.1.1.7
350	CV193_19_M1_nb57	B.1.1.7	B.1.1.7	B.1.1.7	B.1.1.7	B.1.1.7	B.1.1.7
351	CV193_19_M1_nb58	B.1.1.7	B.1.1.7	B.1.1.7	B.1.1.7	B.1.1.7	B.1.1.7
352	CV193_19_M1_nb69	B.1.1.7	B.1.1.7	B.1.1.7	B.1.1.7	B.1.1.7	B.1.1.7
353	CV193_19_M1_nb70	B.1.1.7	B.1.1.7	B.1.1.7	B.1.1.7	B.1.1.7	B.1.1.7
354	CV193_19_M1_nb81	B.1.1.7	B.1.1.7	B.1.1.7	B.1.1.7	B.1.1.7	B.1.1.7
355	CV193_19_M1_nb83	None	None	N/A	None	None	N/A
356	CV193_19_M1_nb93	B.1.1.7	B.1.1.7	B.1.1.7	B.1.1.7	B.1.1.7	B.1.1.7
357	CV193_19_M1_nb94	B.1.1.7	B.1.1.7	B.1.1.7	B.1.1.7	B.1.1.7	B.1.1.7
358	CV193_19_M1_nb95	B.1.177	B.1.177	B.1.177	B.1.177	B.1.177	B.1.177
359	CV195_23_M1_nb03	B.1.1.7	B.1.1.7	B.1.1.7	B.1.1.7	B.1.1.7	B.1.1.7
360	CV195_23_M1_nb04	B.1.1.7	B.1.1.7	B.1.1.7	B.1.1.7	B.1.1.7	B.1.1.7
361	CV195_23_M1_nb05	B.1.1.7	B.1.1.7	B.1.1.7	B.1.1.7	B.1.1.7	B.1.1.7
362	CV195_23_M1_nb15	B.1.1.7	B.1.1.7	B.1.1.7	B.1.1.7	B.1.1.7	B.1.1.7
363	CV195_23_M1_nb16	B.1.1.7	B.1.1.7	B.1.1.7	B.1.1.7	B.1.1.7	B.1.1.7
364	CV195_23_M1_nb17	B.1.1.7	B.1.1.7	B.1.1.7	B.1.1.7	B.1.1.7	B.1.1.7
365	CV195_23_M1_nb27	B.1.1.7	B.1.1.7	B.1.1.7	B.1.1.7	B.1.1.7	B.1.1.7
366	CV195_23_M1_nb28	B.1.1.7	B.1.1.7	B.1.1.7	B.1.1.7	B.1.1.7	B.1.1.7
367	CV195_23_M1_nb29	B.1.1.7	B.1.1.7	B.1.1.7	B.1.1.7	B.1.1.7	B.1.1.7
368	CV195_23_M1_nb39	B.1.1.7	B.1.1.7	B.1.1.7	B.1.1.7	B.1.1.7	B.1.1.7
369	CV195_23_M1_nb40	B.1.1.7	B.1.1.7	B.1.1.7	B.1.1.7	B.1.1.7	B.1.1.7
370	CV195_23_M1_nb41	B.1.1.7	B.1.1.7	B.1.1.7	B.1.1.7	B.1.1.7	B.1.1.7
371	CV195_23_M1_nb51	B.1.1.7	B.1.1.7	N/A	B.1.1.7	B.1.1.7	N/A
372	CV195_23_M1_nb52	B.1.1.7	B.1.1.7	B.1.1.7	B.1.1.7	B.1.1.7	B.1.1.7
373	CV195_23_M1_nb63	B.1.1.7	B.1.1.7	N/A	B.1.1.7	B.1.1.7	N/A
374	CV195_23_M1_nb64	B.1.1.7	B.1.1.7	B.1.1.7	B.1.1.7	B.1.1.7	B.1.1.7
375	CV195_23_M1_nb65	B.1.1.7	B.1.1.7	B.1.1.7	B.1.1.7	B.1.1.7	B.1.1.7
376	CV195_23_M1_nb75	B.1.1.7	B.1.1.7	B.1.1.7	B.1.1.7	B.1.1.7	B.1.1.7
377	CV195_23_M1_nb76	B.1.1.7	B.1.1.7	B.1.1.7	B.1.1.7	B.1.1.7	B.1.1.7
378	CV195_23_M1_nb87	None	None	N/A	None	None	N/A
379	CV195_23_M1_nb88	B.1.1.7	B.1.1.7	B.1.1.7	B.1.1.7	B.1.1.7	B.1.1.7
380	CV196_13_M1_nb11	B.1.1.7	B.1.1.7	B.1.1.7	B.1.1.7	B.1.1.7	B.1.1.7
381	CV196_13_M1_nb12	B.1.1.7	B.1.1.7	B.1.1.7	B.1.1.7	B.1.1.7	B.1.1.7
382	CV196_13_M1_nb23	B.1.1.7	B.1.1.7	B.1.1.7	B.1.1.7	B.1.1.7	B.1.1.7
383	CV196_13_M1_nb24	B.1.1.7	B.1.1.7	B.1.1.7	B.1.1.7	B.1.1.7	B.1.1.7
384	CV196_13_M1_nb35	B.1.1.7	B.1.1.7	B.1.1.7	B.1.1.7	B.1.1.7	B.1.1.7
385	CV196_13_M1_nb47	B.1.1.7	B.1.1.7	B.1.1.7	B.1.1.7	B.1.1.7	B.1.1.7
386	CV196_13_M1_nb48	B.1.1.7	B.1.1.7	B.1.1.7	B.1.1.7	B.1.1.7	B.1.1.7
387	CV196_13_M1_nb60	B.1.1.7	B.1.1.7	B.1.1.7	B.1.1.7	B.1.1.7	B.1.1.7
388	CV196_13_M1_nb72	B.1.1.7	B.1.1.7	B.1.1.7	B.1.1.7	B.1.1.7	B.1.1.7
389	CV196_13_M1_nb96	B.1.1.301	B.1.1.301	B.1.1.301	B.1.1.301	B.1.1.301	B.1.1.301
390	CV197_25_M1_nb01	B.1.1.7	B.1.1.7	N/A	B.1.1.7	B.1.1.7	N/A
391	CV197_25_M1_nb02	B.1.1.7	B.1.1.7	B.1.1.7	B.1.1.7	B.1.1.7	B.1.1.7
392	CV197_25_M1_nb03	B.1.1.7	B.1.1.7	B.1.1.7	B.1.1.7	B.1.1.7	B.1.1.7
393	CV197_25_M1_nb13	B.1.1.7	B.1.1.7	B.1.1.7	B.1.1.7	B.1.1.7	B.1.1.7
394	CV197_25_M1_nb14	B.1.1.7	B.1.1.7	B.1.1.7	B.1.1.7	B.1.1.7	B.1.1.7
395	CV197_25_M1_nb15	None	None	N/A	None	None	N/A
396	CV197_25_M1_nb25	None	None	N/A	None	None	N/A
397	CV197_25_M1_nb26	B.1.1.7	B.1.1.7	B.1.1.7	B.1.1.7	B.1.1.7	B.1.1.7
398	CV197_25_M1_nb27	B.1.1.7	B.1.1.7	B.1.1.7	B.1.1.7	B.1.1.7	B.1.1.7
399	CV197_25_M1_nb37	B.1.1.7	B.1.1.7	B.1.1.7	B.1.1.7	B.1.1.7	B.1.1.7
400	CV197_25_M1_nb38	B.1.1.7	B.1.1.7	B.1.1.7	B.1.1.7	B.1.1.7	B.1.1.7
401	CV197_25_M1_nb39	B.1.1.7	B.1.1.7	B.1.1.7	B.1.1.7	B.1.1.7	B.1.1.7
402	CV197_25_M1_nb49	None	None	N/A	None	None	N/A
403	CV197_25_M1_nb50	None	None	N/A	None	None	N/A
404	CV197_25_M1_nb51	B.1.1.7	B.1.1.7	B.1.1.7	B.1.1.7	B.1.1.7	B.1.1.7
405	CV197_25_M1_nb61	None	None	N/A	None	None	N/A
406	CV197_25_M1_nb62	B.1.1.7	B.1.1.7	B.1.1.7	B.1.1.7	B.1.1.7	B.1.1.7
407	CV197_25_M1_nb63	B.1.1.7	B.1.1.7	B.1.1.7	B.1.1.7	B.1.1.7	B.1.1.7
408	CV197_25_M1_nb73	B.1.1.7	B.1.1.7	B.1.1.7	B.1.1.7	B.1.1.7	B.1.1.7
409	CV197_25_M1_nb74	B.1.1.7	B.1.1.7	B.1.1.7	B.1.1.7	B.1.1.7	B.1.1.7
410	CV197_25_M1_nb75	B.1.1.7	B.1.1.7	B.1.1.7	B.1.1.7	B.1.1.7	B.1.1.7
411	CV197_25_M1_nb85	B.1.1.7	B.1.1.7	B.1.1.7	B.1.1.7	B.1.1.7	B.1.1.7
412	CV197_25_M1_nb86	B.1.1.7	B.1.1.7	B.1.1.7	B.1.1.7	B.1.1.7	B.1.1.7
413	CV197_25_M1_nb87	B.1.1.7	B.1.1.7	B.1.1.7	B.1.1.7	B.1.1.7	B.1.1.7
414	CV198_49_M1_nb05	None	None	N/A	None	None	N/A
415	CV198_49_M1_nb06	B.1.1.7	B.1.1.7	N/A	B.1.1.7	B.1.1.7	N/A
416	CV198_49_M1_nb07	B.1.1.7	B.1.1.7	B.1.1.7	B.1.1.7	B.1.1.7	B.1.1.7
417	CV198_49_M1_nb08	B.1.1.7	B.1.1.7	N/A	B.1.1.7	B.1.1.7	N/A
418	CV198_49_M1_nb09	B.1.1.7	B.1.1.7	B.1.1.7	B.1.1.7	B.1.1.7	B.1.1.7
419	CV198_49_M1_nb17	B.1.617.2	B.1.617.2	B.1.617.2	B.1.617.2	B.1.617.2	B.1.617.2
420	CV198_49_M1_nb18	None	None	N/A	None	None	N/A
421	CV198_49_M1_nb19	B.1.1.7	B.1.1.7	N/A	B.1.1.7	B.1.1.7	N/A
422	CV198_49_M1_nb20	None	None	N/A	None	None	N/A
423	CV198_49_M1_nb21	B.1.1.7	B.1.1.7	N/A	B.1.1.7	B.1.1.7	N/A
424	CV198_49_M1_nb28	B.1.1.7	B.1.1.7	N/A	B.1.1.7	B.1.1.7	N/A
425	CV198_49_M1_nb29	B.1.1.7	B.1.1.7	B.1.1.7	B.1.1.7	B.1.1.7	B.1.1.7
426	CV198_49_M1_nb30	B.1.177	B.1.177	B.1.177	B.1.177	B.1.177	B.1.177
427	CV198_49_M1_nb32	B.1.1.7	B.1.1.7	B.1.1.7	B.1.1.7	B.1.1.7	B.1.1.7
428	CV198_49_M1_nb33	B.1.1.7	B.1.1.7	B.1.1.7	B.1.1.7	B.1.1.7	B.1.1.7
429	CV198_49_M1_nb40	B.1.617.2	B.1.617.2	B.1.617.2	B.1.617.2	B.1.617.2	B.1.617.2
430	CV198_49_M1_nb41	B.1.1.7	B.1.1.7	N/A	B.1.1.7	B.1.1.7	N/A
431	CV198_49_M1_nb42	B.1.1.7	B.1.1.7	B.1.1.7	B.1.1.7	B.1.1.7	B.1.1.7
432	CV198_49_M1_nb43	B.1.1.7	B.1.1.7	B.1.1.7	B.1.1.7	B.1.1.7	B.1.1.7
433	CV198_49_M1_nb44	B.1.1.7	B.1.1.7	B.1.1.7	B.1.1.7	B.1.1.7	B.1.1.7
434	CV198_49_M1_nb45	B.1.1.7	B.1.1.7	B.1.1.7	B.1.1.7	B.1.1.7	B.1.1.7
435	CV198_49_M1_nb52	B.1.1.7	B.1.1.7	B.1.1.7	B.1.1.7	B.1.1.7	B.1.1.7
436	CV198_49_M1_nb53	B.1.1.7	B.1.1.7	B.1.1.7	B.1.1.7	B.1.1.7	B.1.1.7
437	CV198_49_M1_nb54	B.1.1.7	B.1.1.7	B.1.1.7	B.1.1.7	B.1.1.7	B.1.1.7
438	CV198_49_M1_nb55	B.1.1.7	B.1.1.7	B.1.1.7	B.1.1.7	B.1.1.7	B.1.1.7
439	CV198_49_M1_nb56	B.1.1.7	B.1.1.7	B.1.1.7	B.1.1.7	B.1.1.7	B.1.1.7
440	CV198_49_M1_nb57	B.1.1.7	B.1.1.7	B.1.1.7	B.1.1.7	B.1.1.7	B.1.1.7
441	CV198_49_M1_nb64	B.1.1.7	B.1.1.7	N/A	B.1.1.7	B.1.1.7	N/A
442	CV198_49_M1_nb66	B.1.1.7	B.1.1.7	B.1.1.7	B.1.1.7	B.1.1.7	B.1.1.7
443	CV198_49_M1_nb67	None	None	N/A	None	None	N/A
444	CV198_49_M1_nb68	N/A	N/A	B.1.1.7	N/A	N/A	B.1.1.7
445	CV198_49_M1_nb69	B.1.1.7	B.1.1.7	N/A	B.1.1.7	B.1.1.7	N/A
446	CV198_49_M1_nb76	B.1.1.7	B.1.1.7	B.1.1.7	B.1.1.7	B.1.1.7	B.1.1.7
447	CV198_49_M1_nb77	B.1.617.2	B.1.617.2	B.1.617.2	B.1.617.2	B.1.617.2	B.1.617.2
448	CV198_49_M1_nb78	B.1.1.7	B.1.1.7	B.1.1.7	B.1.1.7	B.1.1.7	B.1.1.7
449	CV198_49_M1_nb79	None	None	N/A	None	None	N/A
450	CV198_49_M1_nb81	B.1.617.2	B.1.617.2	B.1.617.2	B.1.617.2	B.1.617.2	B.1.617.2
451	CV198_49_M1_nb89	None	None	N/A	None	None	N/A
452	CV198_49_M1_nb90	B.1.1.7	B.1.1.7	B.1.1.7	B.1.1.7	B.1.1.7	B.1.1.7
453	CV198_49_M1_nb91	B.1.1.7	B.1.1.7	B.1.1.7	B.1.1.7	B.1.1.7	B.1.1.7
454	CV198_49_M1_nb92	B.1.1.7	B.1.1.7	B.1.1.7	B.1.1.7	B.1.1.7	B.1.1.7
455	CV198_49_M1_nb96	B.1.1.7	B.1.1.7	B.1.1.7	B.1.1.7	B.1.1.7	B.1.1.7
